# New cerebellar nuclei evolve through diversification of excitatory progenitors

**DOI:** 10.64898/2026.09.17.751883

**Authors:** Manjari M-G Anant, Eli Clemens Zuercher, Maggie Lowman, Caleb Shi, Dylan Z. Faltine-Gonzalez, Michael L. Piacentino, Jean Fan, Justus M. Kebschull

## Abstract

New brain regions have been proposed to evolve via the duplication of an existing region’s complete set of cell types. Here we investigate the mechanism underlying such apparent evolutionary duplications in the cerebellar nuclei, the output regions of the cerebellum. Using developmental single-cell and spatial transcriptomics time courses in mouse and chicken, we show that formation of new nuclei is governed by changes to nucleus-specific excitatory progenitors. During development, excitatory neurons transcriptomically and spatially define cerebellar nuclei territories, with nucleus- and species-invariant inhibitory neurons incorporating into these territories only after they are established. Across species, evolutionarily conserved excitatory neuron progenitors can generate new nuclei by co-opting border formation gene programs to spatially sort their descendant neurons into distinct territories. While most new nuclei share a common developmental origin and the canonical olivocerebellar error-prediction circuitry, we find the higher order subnuclei of the ancient medial nucleus have a distinct origin and do not participate in the canonical circuit, suggesting a unique evolutionary innovation. Together, our findings suggest that new brain regions can evolve when conserved excitatory cell types first diversify and then spatially segregate, while generic inhibitory neurons are incorporated after regions have formed.
