## Supplementary Table S2 for "New cerebellar nuclei evolve through diversification of excitatory progenitors"

### Sheet: S2-Zsgreen1 expert annotators
Cell ID	Annotator 1 (JMK)	Annotator 1 (HQ)	Annotator 3 (MMGA)	Score		0 = Artifact
1	0	0	0	0		1 = Fluorescent cell
2	1	1	1	3		Score >= 2 was classified as a real Zsgreen1+ cell
3	1	0	1	2		See fluorscent cell file in Zenodo data repository
4	0	0	0	0
5	1	1	1	3
6	0	0	0	0
7	1	1	1	3
8	0	0	0	0
9	1	1	1	3
10	0	0	0	0
11	0	0	0	0
12	1	1	1	3
13	0	0	0	0
14	1	0	1	2
15	1	1	1	3
16	1	1	1	3
17	1	1	1	3
18	1	0	0	1
19	0	0	0	0
20	0	0	0	0
21	1	1	1	3
22	1	0	1	2
23	0	1	0	1
24	0	0	0	0
25	1	1	1	3
26	1	0	1	2
27	1	1	1	3
28	0	0	0	0
29	0	0	0	0
30	1	1	1	3
31	1	1	1	3
32	0	0	0	0
33	1	0	1	2
34	1	1	1	3
35	1	1	1	3
36	0	0	0	0
37	1	0	1	2
38	0	0	0	0
39	1	0	0	1
40	1	1	1	3
41	1	1	1	3
42	1	1	1	3
43	1	0	0	1
44	0	0	0	0
45	1	1	1	3
46	0	0	0	0
47	1	1	1	3
48	0	0	0	0
49	1	1	1	3
50	1	1	1	3
51	1	0	0	1
52	1	0	1	2
53	0	0	0	0
54	1	0	1	2
55	1	1	1	3
56	1	0	0	1
57	0	0	0	0
58	1	0	0	1
59	0	0	0	0
60	0	0	0	0
61	0	0	0	0
62	1	0	1	2
63	0	0	0	0
64	0	0	0	0
65	0	0	0	0
66	1	1	1	3
67	0	0	0	0
68	0	0	0	0
69	1	1	1	3
70	1	1	1	3
71	1	0	0	1
72	1	0	0	1
73	0	0	0	0
74	0	0	0	0
75	1	1	1	3
76	1	1	1	3
